# Cell competition acts as a purifying selection to eliminate cells with mitochondrial defects during early mouse development

**DOI:** 10.1101/2020.01.15.900613

**Authors:** Ana Lima, Gabriele Lubatti, Jörg Burgstaller, Di Hu, Alistair Green, Aida Di Gregorio, Tamzin Zawadzki, Barbara Pernaute, Elmir Mahammadov, Salvador Perez Montero, Marian Dore, Juan Miguel Sanchez, Sarah Bowling, Margarida Sancho, Mohammad Karimi, David Carling, Nick Jones, Shankar Srinivas, Antonio Scialdone, Tristan A. Rodriguez

## Abstract

Cell competition is emerging as a quality control mechanism that eliminates unfit cells in a wide range of settings from development to the adult. However, the nature of the cells normally eliminated by cell competition and what triggers their elimination remains poorly understood. In mouse, prior to gastrulation 35% of epiblast cells are eliminated. Here we have performed single cell transcriptional profiling of these cells and find that they show the hallmarks of cell competition and have mitochondrial defects. We demonstrate that mitochondrial defects are common to a range of different loser cell types and that manipulating mitochondrial function is sufficient to trigger competition. Importantly, we show that in the embryo cell competition eliminates cells with mitochondrial DNA mutations and that even non-pathological changes in mitochondrial DNA sequence can induce cell competition. Our results therefore suggest that cell competition is a purifying selection that optimises mitochondrial performance prior to gastrulation.

---

Cell competition is a fitness sensing mechanism that eliminates cells that, although viable, are less fit than their neighbours. The cells that are eliminated are generically termed losers, while the fitter cells that survive are referred to as winners. Cell competition has been shown to act in a broad range of settings, from the developing embryo to the ageing organisms^1–3^. It has been primarily studied in *Drosophila*, where it was first described in the imaginal wing disc ^4^. Since then, it has also been found to be conserved in mammals. In the mouse embryo 35% of embryonic cells are eliminated between E5.5 and E6.5 and there is strong evidence that this elimination is through cell competition^5–7^. These and other studies identified a number of read-outs of cell competition in the mouse embryo, such as relative low c-MYC expression, a loss of mTOR signalling, low TEAD activity, high P53 expression, or elevated levels of ERK phosphorylation ^5–9^. Importantly, there is a significant overlap with the markers of cell competition originally identified in *Drosophila* as well as those found in other cell competition models, such as Madin-Darby Canine Kidney (MDCK) cells – as reviewed^1–3^. In spite of the advance that having these cell competition markers signifies, given that they were primarily identified by using genetic models that rely on over-expression or mutation, we still have little insight into the over-arching features of the cells that are eliminated in the physiological context.

Mitochondria, with their diverse cellular functions ranging from determining the bioenergetic output of the cell to regulating its apoptotic response, are strong candidates for determining competitive cell fitness. During early mouse development mitochondria undergo profound changes in their shape and activity^10^. In the pre-implantation embryo mitochondria are rounded, fragmented and contain sparse cristae, but upon implantation they fuse to form complex networks with mature cristae^11^. The mode of replication of the mitochondrial genome (mtDNA), that encodes for vital components of the bioenergetic machinery, also changes during early mouse development. After fertilization, mtDNA replication ceases and its copy number per cell decreases with every division until post-implantation stages, when mtDNA replication resumes^10^. As the mutation rate of mtDNA is significantly higher than that of nuclear DNA^12, 13^, this increased replication most likely leads to an increased mutation load. In fact, inheritable mtDNA based diseases are reported with a prevalence of 5-15 cases per 100,000 individuals^14, 15^. A number of mechanisms have been proposed to reduce this mutation load, such as the bottleneck effect, purifying selection or biased segregation of mtDNA haplotypes^16–21^. However, how these mechanisms act at the molecular and cellular level is still poorly understood.

To understand the nature of the cells eliminated during early mouse post-implantation development, we have analysed their transcriptional profile by single-cell RNA sequencing and found that these cells share a cell competition signature. Analysis of the pathways mis-regulated identified mitochondrial dysfunction as a common feature. Importantly, our studies uncovered that the cells eliminated have mtDNA mutations. Furthermore, we demonstrate that manipulating mitochondrial activity either by disrupting mitochondrial dynamics or by introducing non-pathological mtDNA changes is sufficient to trigger cell competition. These results therefore pinpoint mitochondrial performance as a key cellular feature that determines the competitive ability of embryonic cells and suggest that cell competition is acting as a purifying selection during early mammalian development.
