## Supplementary Table 2 for "Cell competition acts as a purifying selection to eliminate cells with mitochondrial defects during early mouse development"

Gene ID	FDR	Cluster	Gene Name
ENSMUSG00000086841	3,87E-42	3	2410006H16Rik
ENSMUSG00000025408	4,63E-39	3	Ddit3
ENSMUSG00000031939	1,89E-37	3	Taf1d
ENSMUSG00000058385	2,77E-36	3	Hist1h2bg
ENSMUSG00000053332	8,48E-36	3	Gas5
ENSMUSG00000027620	4,36E-35	3	Rbm39
ENSMUSG00000069305	6,40E-35	3	Hist1h4n
ENSMUSG00000086290	3,78E-34	3	Snhg12
ENSMUSG00000085156	8,59E-34	3	Snhg15
ENSMUSG00000023067	1,65E-33	3	Cdkn1a
ENSMUSG00000074578	3,12E-33	3	Zfas1
ENSMUSG00000038900	2,56E-32	3	Rpl12
ENSMUSG00000024335	4,70E-32	3	Brd2
ENSMUSG00000092203	1,06E-31	3	1110038B12Rik
ENSMUSG00000108414	1,22E-31	3	Snhg1
ENSMUSG00000000078	6,57E-31	3	Klf6
ENSMUSG00000092341	6,83E-31	3	Malat1
ENSMUSG00000102349	1,35E-29	3	Gm37376
ENSMUSG00000021025	1,33E-27	3	Nfkbia
ENSMUSG00000020423	3,09E-27	3	Btg2
ENSMUSG00000037573	5,25E-27	3	Tob1
ENSMUSG00000026628	6,08E-27	3	Atf3
ENSMUSG00000018102	2,48E-26	3	Hist1h2bc
ENSMUSG00000052684	8,45E-26	3	Jun
ENSMUSG00000069303	1,84E-25	3	Hist1h2br
ENSMUSG00000001627	2,41E-25	3	Ifrd1
ENSMUSG00000072612	4,48E-25	3	Gm10382
ENSMUSG00000065037	7,55E-24	3	Rn7sk
ENSMUSG00000014905	1,11E-23	3	Dnajb9
ENSMUSG00000094248	1,17E-23	3	Hist1h2ao
ENSMUSG00000042406	2,14E-23	3	Atf4
ENSMUSG00000035202	2,95E-23	3	Lars2
ENSMUSG00000037465	8,14E-23	3	Klf10
ENSMUSG00000108664	1,36E-22	3	AC116115.1
ENSMUSG00000108435	1,36E-22	3	Gm45051
ENSMUSG00000069307	1,61E-22	3	Hist1h2bq
ENSMUSG00000048756	2,69E-22	3	Foxo3
ENSMUSG00000036478	3,91E-22	3	Btg1
ENSMUSG00000021701	6,61E-22	3	Plk2
ENSMUSG00000031765	6,84E-22	3	Mt1
ENSMUSG00000104960	7,33E-22	3	Snhg8
ENSMUSG00000042354	7,64E-22	3	Gnl3
ENSMUSG00000033863	1,20E-21	3	Klf9
ENSMUSG00000020108	1,94E-21	3	Ddit4
ENSMUSG00000048249	2,58E-21	3	Crebrf
ENSMUSG00000035992	2,61E-21	3	Fnip1
ENSMUSG00000020184	4,41E-21	3	Mdm2
ENSMUSG00000020818	7,12E-21	3	Mfsd11
ENSMUSG00000020525	8,71E-21	3	Ppm1d
ENSMUSG00000052837	1,10E-20	3	Junb
ENSMUSG00000092680	1,35E-20	3	Snord55
ENSMUSG00000038085	4,06E-20	3	Cnbd2
ENSMUSG00000036181	8,94E-20	3	Hist1h1c
ENSMUSG00000002083	1,04E-19	3	Bbc3
ENSMUSG00000044934	2,62E-19	3	Zfp367
ENSMUSG00000052565	4,38E-19	3	Hist1h1d
ENSMUSG00000098234	5,05E-19	3	Snhg6
ENSMUSG00000029422	5,43E-19	3	Rsrc2
ENSMUSG00000020653	5,46E-19	3	Klf11
ENSMUSG00000103625	6,11E-19	3	Gm37357
ENSMUSG00000110350	8,48E-19	3	Gm10252
ENSMUSG00000011267	8,65E-19	3	Zfp296
ENSMUSG00000030256	2,43E-18	3	Bhlhe41
ENSMUSG00000027829	2,64E-18	3	Ccnl1
ENSMUSG00000035828	4,65E-18	3	Pim3
ENSMUSG00000031762	4,73E-18	3	Mt2
ENSMUSG00000046818	7,61E-18	3	Ddit4l
ENSMUSG00000040435	8,33E-18	3	Ppp1r15a
ENSMUSG00000041801	2,45E-17	3	Phlda3
ENSMUSG00000097772	3,42E-17	3	5430416N02Rik
ENSMUSG00000034701	3,45E-17	3	Neurod1
ENSMUSG00000020812	3,51E-17	3	1810032O08Rik
ENSMUSG00000028680	6,34E-17	3	Plk3
ENSMUSG00000026923	6,98E-17	3	Notch1
ENSMUSG00000023905	7,19E-17	3	Tnfrsf12a
ENSMUSG00000076258	8,54E-17	3	Gm23935
ENSMUSG00000087943	8,54E-17	3	Gm24245
ENSMUSG00000076281	8,54E-17	3	Gm24270
ENSMUSG00000099021	9,43E-17	3	Rn7s1
ENSMUSG00000099250	9,43E-17	3	Rn7s2
ENSMUSG00000094338	1,04E-16	3	Hist1h2bl
ENSMUSG00000044636	1,15E-16	3	Csrnp2
ENSMUSG00000022884	2,20E-16	3	Eif4a2
ENSMUSG00000027368	2,48E-16	3	Dusp2
ENSMUSG00000022462	3,47E-16	3	Slc38a2
ENSMUSG00000002985	4,18E-16	3	Apoe
ENSMUSG00000018143	4,59E-16	3	Mafk
ENSMUSG00000035399	6,79E-16	3	Oser1
ENSMUSG00000048546	7,13E-16	3	Tob2
ENSMUSG00000036097	8,89E-16	3	Slf2
ENSMUSG00000003541	1,00E-15	3	Ier3
ENSMUSG00000003032	1,76E-15	3	Klf4
ENSMUSG00000032135	1,98E-15	3	Mcam
ENSMUSG00000087528	2,13E-15	3	9830144P21Rik
ENSMUSG00000008384	2,70E-15	3	Sertad1
ENSMUSG00000040128	2,78E-15	3	Pnrc1
ENSMUSG00000039770	2,93E-15	3	Ypel5
ENSMUSG00000037887	3,07E-15	3	Dusp8
ENSMUSG00000049516	4,01E-15	3	Spty2d1
ENSMUSG00000044786	4,67E-15	3	Zfp36
ENSMUSG00000046962	5,26E-15	3	Zbtb21
ENSMUSG00000074796	6,26E-15	3	Slc4a11
ENSMUSG00000037204	7,02E-15	3	Atg101
ENSMUSG00000029627	8,17E-15	3	Zkscan14
ENSMUSG00000025372	8,23E-15	3	Baiap2
ENSMUSG00000037405	9,15E-15	3	Icam1
ENSMUSG00000049907	1,02E-14	3	Rasl11b
ENSMUSG00000053560	1,06E-14	3	Ier2
ENSMUSG00000026241	1,07E-14	3	Nppc
ENSMUSG00000014773	1,08E-14	3	Dll1
ENSMUSG00000020385	1,13E-14	3	Clk4
ENSMUSG00000026034	1,27E-14	3	Clk1
ENSMUSG00000037266	1,31E-14	3	Rsrp1
ENSMUSG00000021250	1,40E-14	3	Fos
ENSMUSG00000101355	2,66E-14	3	Hist1h3h
ENSMUSG00000015837	2,71E-14	3	Sqstm1
ENSMUSG00000023034	2,80E-14	3	Nr4a1
ENSMUSG00000035011	3,29E-14	3	Zbtb7a
ENSMUSG00000031770	3,32E-14	3	Herpud1
ENSMUSG00000027171	3,50E-14	3	Prrg4
ENSMUSG00000025981	4,32E-14	3	Coq10b
ENSMUSG00000064220	4,92E-14	3	Hist2h2aa1
ENSMUSG00000041328	6,32E-14	3	Pcf11
ENSMUSG00000060639	6,99E-14	3	Hist1h4i
ENSMUSG00000031880	8,84E-14	3	Rrad
ENSMUSG00000060032	9,44E-14	3	H2afj
ENSMUSG00000041132	9,92E-14	3	N4bp2l1
ENSMUSG00000061451	1,05E-13	3	Tmem151a
ENSMUSG00000055184	1,06E-13	3	Fam72a
ENSMUSG00000027654	1,09E-13	3	Fam83d
ENSMUSG00000062309	1,32E-13	3	Rpp25
ENSMUSG00000030822	1,40E-13	3	Prr14
ENSMUSG00000020034	1,56E-13	3	Tcp11l2
ENSMUSG00000043284	1,80E-13	3	Tmem11
ENSMUSG00000024521	1,89E-13	3	Pmaip1
ENSMUSG00000056895	1,99E-13	3	Hist3h2ba
ENSMUSG00000099517	2,24E-13	3	Hist1h3g
ENSMUSG00000051811	2,69E-13	3	Cox6b2
ENSMUSG00000024190	2,87E-13	3	Dusp1
ENSMUSG00000015312	3,29E-13	3	Gadd45b
ENSMUSG00000069273	3,81E-13	3	Hist1h3e
ENSMUSG00000029004	4,51E-13	3	Kmt2e
ENSMUSG00000005148	5,26E-13	3	Klf5
ENSMUSG00000048878	5,56E-13	3	Hexim1
ENSMUSG00000038069	6,03E-13	3	Cdkn2aip
ENSMUSG00000104896	6,22E-13	3	Rnu3b4
ENSMUSG00000105115	6,22E-13	3	Rnu3b2
ENSMUSG00000099291	6,22E-13	3	Rnu3b3
ENSMUSG00000098943	6,22E-13	3	Rnu3b1
ENSMUSG00000031668	7,17E-13	3	Eif2ak3
ENSMUSG00000039220	7,22E-13	3	Ppp1r10
ENSMUSG00000091971	8,83E-13	3	Hspa1a
ENSMUSG00000110588	9,04E-13	3	Gm45774
ENSMUSG00000022602	9,22E-13	3	Arc
ENSMUSG00000020889	1,12E-12	3	Nr1d1
ENSMUSG00000069265	1,30E-12	3	Hist1h3a
ENSMUSG00000017677	1,34E-12	3	Wsb1
ENSMUSG00000022389	1,50E-12	3	Tef
ENSMUSG00000020911	1,55E-12	3	Krt19
ENSMUSG00000024096	2,24E-12	3	Ralbp1
ENSMUSG00000060678	2,59E-12	3	Hist1h4c
ENSMUSG00000039384	2,72E-12	3	Dusp10
ENSMUSG00000020326	2,91E-12	3	Ccng1
ENSMUSG00000028214	3,18E-12	3	Gem
ENSMUSG00000016559	4,20E-12	3	H3f3b
ENSMUSG00000075031	4,37E-12	3	Hist1h2bb
ENSMUSG00000028893	5,34E-12	3	Sesn2
ENSMUSG00000035958	5,43E-12	3	Tdp2
ENSMUSG00000049878	5,48E-12	3	Rlf
ENSMUSG00000007812	5,93E-12	3	Zfp655
ENSMUSG00000090877	8,05E-12	3	Hspa1b
ENSMUSG00000023266	8,76E-12	3	Frs3
ENSMUSG00000031812	1,01E-11	3	Map1lc3b
ENSMUSG00000014846	1,06E-11	3	Tppp3
ENSMUSG00000042650	1,31E-11	3	Alkbh5
ENSMUSG00000095217	1,37E-11	3	Hist1h2bn
ENSMUSG00000020205	1,91E-11	3	Phlda1
ENSMUSG00000028211	1,96E-11	3	Trp53inp1
ENSMUSG00000060981	2,03E-11	3	Hist1h4h
ENSMUSG00000071516	2,05E-11	3	Hist1h2ai
ENSMUSG00000022204	2,21E-11	3	Ngdn
ENSMUSG00000101972	2,57E-11	3	Hist1h3i
ENSMUSG00000034509	3,08E-11	3	Mad2l1bp
ENSMUSG00000022018	3,15E-11	3	Rgcc
ENSMUSG00000054387	4,30E-11	3	Mdm4
ENSMUSG00000033159	4,41E-11	3	Cnppd1
ENSMUSG00000047777	4,77E-11	3	Phf13
ENSMUSG00000103041	4,86E-11	3	Gm37305
ENSMUSG00000022124	4,97E-11	3	Fbxl3
ENSMUSG00000022358	5,22E-11	3	Fbxo32
ENSMUSG00000039473	6,28E-11	3	Ubn1
ENSMUSG00000069308	6,67E-11	3	Hist1h2bp
ENSMUSG00000008348	6,96E-11	3	Ubc
ENSMUSG00000068744	7,43E-11	3	Psrc1
ENSMUSG00000038975	7,43E-11	3	Rabggtb
ENSMUSG00000056763	7,77E-11	3	Cspp1
ENSMUSG00000027397	8,50E-11	3	Slc20a1
ENSMUSG00000069267	9,06E-11	3	Hist1h3b
ENSMUSG00000054364	1,02E-10	3	Rhob
ENSMUSG00000096768	1,14E-10	3	Gm47283
ENSMUSG00000003518	1,15E-10	3	Dusp3
ENSMUSG00000037428	1,15E-10	3	Vgf
ENSMUSG00000028646	1,19E-10	3	Rragc
ENSMUSG00000037725	1,30E-10	3	Ckap2
ENSMUSG00000032238	1,47E-10	3	Rora
ENSMUSG00000025912	1,53E-10	3	Mybl1
ENSMUSG00000015839	1,55E-10	3	Nfe2l2
ENSMUSG00000097876	1,59E-10	3	Gm16892
ENSMUSG00000078851	1,75E-10	3	Hist3h2a
ENSMUSG00000042821	1,86E-10	3	Snai1
ENSMUSG00000022601	2,28E-10	3	Zbtb11
ENSMUSG00000069270	2,37E-10	3	Hist1h2ac
ENSMUSG00000038560	2,51E-10	3	Sp6
ENSMUSG00000074582	2,51E-10	3	Arfgef2
ENSMUSG00000046229	2,55E-10	3	Scand1
ENSMUSG00000042524	2,65E-10	3	Sun2
ENSMUSG00000055148	3,14E-10	3	Klf2
ENSMUSG00000022385	3,40E-10	3	Gtse1
ENSMUSG00000093565	3,88E-10	3	Rab26os
ENSMUSG00000077829	3,99E-10	3	Gm23237
ENSMUSG00000027534	4,05E-10	3	Snx16
ENSMUSG00000020224	4,49E-10	3	Llph
ENSMUSG00000097971	4,58E-10	3	Gm26917
ENSMUSG00000097195	5,26E-10	3	Snhg5
ENSMUSG00000059013	5,33E-10	3	Sh2d3c
ENSMUSG00000029681	5,94E-10	3	Bcl7b
ENSMUSG00000054604	5,99E-10	3	Cggbp1
ENSMUSG00000030847	6,02E-10	3	Bag3
ENSMUSG00000021477	6,18E-10	3	Ctsl
ENSMUSG00000002996	6,68E-10	3	Hbp1
ENSMUSG00000016526	6,78E-10	3	Dyrk3
ENSMUSG00000114279	6,99E-10	3	Hist1h2bm
ENSMUSG00000086782	7,60E-10	3	E130102H24Rik
ENSMUSG00000040734	8,34E-10	3	Ppp1r13l
ENSMUSG00000027405	8,79E-10	3	Nop56
ENSMUSG00000056537	9,15E-10	3	Rlim
ENSMUSG00000017009	1,04E-09	3	Sdc4
ENSMUSG00000074340	1,06E-09	3	Ovgp1
ENSMUSG00000031609	1,10E-09	3	Sap30
ENSMUSG00000032583	1,31E-09	3	Mon1a
ENSMUSG00000098702	1,34E-09	3	1500015A07Rik
ENSMUSG00000036822	1,40E-09	3	Topors
ENSMUSG00000063021	1,41E-09	3	Hist1h2ak
ENSMUSG00000056708	1,50E-09	3	Ier5
ENSMUSG00000034998	1,59E-09	3	Foxn2
ENSMUSG00000087249	1,69E-09	3	Gm16062
ENSMUSG00000005413	1,69E-09	3	Hmox1
ENSMUSG00000022218	1,73E-09	3	Tgm1
ENSMUSG00000001156	1,77E-09	3	Mxd1
ENSMUSG00000106375	1,78E-09	3	Gm43361
ENSMUSG00000062727	1,78E-09	3	Hist1h2bk
ENSMUSG00000069300	1,92E-09	3	Hist1h2bj
ENSMUSG00000018736	1,94E-09	3	Ndel1
ENSMUSG00000032641	2,58E-09	3	Gpr19
ENSMUSG00000020806	2,80E-09	3	Rhbdf2
ENSMUSG00000024301	2,86E-09	3	Kifc5b
ENSMUSG00000097145	3,10E-09	3	9230114K14Rik
ENSMUSG00000073627	3,37E-09	3	C130036L24Rik
ENSMUSG00000048118	3,46E-09	3	Arid4a
ENSMUSG00000047139	3,57E-09	3	Cd24a
ENSMUSG00000028060	3,70E-09	3	2810403A07Rik
ENSMUSG00000099583	4,45E-09	3	Hist1h3d
ENSMUSG00000006585	4,50E-09	3	Cdt1
ENSMUSG00000036390	5,01E-09	3	Gadd45a
ENSMUSG00000064288	5,14E-09	3	Hist1h4k
ENSMUSG00000036501	5,44E-09	3	Fam13b
ENSMUSG00000036432	6,22E-09	3	Siah2
ENSMUSG00000053907	6,34E-09	3	Mat2a
ENSMUSG00000104463	6,34E-09	3	Mat2a
ENSMUSG00000097743	6,34E-09	3	Gm16973
ENSMUSG00000005483	6,48E-09	3	Dnajb1
ENSMUSG00000024121	7,76E-09	3	Atp6v0c
ENSMUSG00000028709	7,76E-09	3	Mob3c
ENSMUSG00000021282	7,76E-09	3	Eif5
ENSMUSG00000049539	7,91E-09	3	Hist1h1a
ENSMUSG00000070803	7,94E-09	3	Cited4
ENSMUSG00000028035	8,47E-09	3	Dnajb4
ENSMUSG00000034825	9,17E-09	3	Nrip3
ENSMUSG00000073147	9,74E-09	3	5031425E22Rik
ENSMUSG00000044791	1,05E-08	3	Setd2
ENSMUSG00000074403	1,05E-08	3	Hist2h3b
ENSMUSG00000024483	1,05E-08	3	Ankhd1
ENSMUSG00000035640	1,08E-08	3	Cbarp
ENSMUSG00000049892	1,09E-08	3	Rasd1
ENSMUSG00000062901	1,11E-08	3	Klhl24
ENSMUSG00000022564	1,15E-08	3	Grina
ENSMUSG00000044471	1,16E-08	3	Lncpint
ENSMUSG00000021775	1,35E-08	3	Nr1d2
ENSMUSG00000030203	1,39E-08	3	Dusp16
ENSMUSG00000018920	1,40E-08	3	Cxcl16
ENSMUSG00000078671	1,40E-08	3	Chd2
ENSMUSG00000020859	1,44E-08	3	Spag9
ENSMUSG00000097048	1,45E-08	3	1600020E01Rik
ENSMUSG00000049659	1,58E-08	3	Aftph
ENSMUSG00000066152	1,59E-08	3	Slc31a2
ENSMUSG00000005251	1,72E-08	3	Ripk4
ENSMUSG00000002983	1,73E-08	3	Relb
ENSMUSG00000053846	1,74E-08	3	Lipg
ENSMUSG00000092837	1,81E-08	3	Rpph1
ENSMUSG00000002028	1,90E-08	3	Kmt2a
ENSMUSG00000024750	1,96E-08	3	Zfand5
ENSMUSG00000065767	1,97E-08	3	Gm23849
ENSMUSG00000064702	1,97E-08	3	Gm24950
ENSMUSG00000065251	1,97E-08	3	Gm23971
ENSMUSG00000065944	1,97E-08	3	Rnu2-10
ENSMUSG00000038418	2,07E-08	3	Egr1
ENSMUSG00000030720	2,11E-08	3	Cln3
ENSMUSG00000024486	2,34E-08	3	Hbegf
ENSMUSG00000018412	2,36E-08	3	Kansl1
ENSMUSG00000028128	2,43E-08	3	F3
ENSMUSG00000047648	2,44E-08	3	Fbxo30
ENSMUSG00000022074	2,60E-08	3	Tnfrsf10b
ENSMUSG00000046679	2,74E-08	3	C87436
ENSMUSG00000108680	2,88E-08	3	0610030E20Rik
ENSMUSG00000058706	2,88E-08	3	0610030E20Rik
ENSMUSG00000046404	3,11E-08	3	Yod1
ENSMUSG00000035173	3,25E-08	3	Ccdc186
ENSMUSG00000039219	3,46E-08	3	Arid4b
ENSMUSG00000038604	3,54E-08	3	Ripor1
ENSMUSG00000030641	3,57E-08	3	Ddias
ENSMUSG00000034640	3,66E-08	3	Tiparp
ENSMUSG00000036461	3,89E-08	3	Elf1
ENSMUSG00000050335	3,92E-08	3	Lgals3
ENSMUSG00000027510	4,27E-08	3	Rbm38
ENSMUSG00000020611	4,29E-08	3	Gna13
ENSMUSG00000028435	4,39E-08	3	Aqp3
ENSMUSG00000045251	4,65E-08	3	Zfp688
ENSMUSG00000032580	4,89E-08	3	Rbm5
ENSMUSG00000040297	5,01E-08	3	Suco
ENSMUSG00000030619	5,36E-08	3	Eed
ENSMUSG00000107302	5,50E-08	3	AC168054.2
ENSMUSG00000103785	5,50E-08	3	Gm35025
ENSMUSG00000038508	5,53E-08	3	Gdf15
ENSMUSG00000005949	5,62E-08	3	Ctns
ENSMUSG00000054206	5,89E-08	3	Gzmm
ENSMUSG00000026048	6,05E-08	3	Ercc5
ENSMUSG00000092417	6,11E-08	3	Gpank1
ENSMUSG00000036391	6,13E-08	3	Sec24a
ENSMUSG00000025409	6,14E-08	3	Mbd6
ENSMUSG00000030779	6,38E-08	3	Rbbp6
ENSMUSG00000038550	6,79E-08	3	Ciart
ENSMUSG00000035623	6,88E-08	3	Rsf1
ENSMUSG00000008167	7,23E-08	3	Fbxw9
ENSMUSG00000047141	7,31E-08	3	Zfp654
ENSMUSG00000091405	8,06E-08	3	Hist2h4
ENSMUSG00000048807	8,69E-08	3	Slc35e4
ENSMUSG00000022023	8,82E-08	3	Wbp4
ENSMUSG00000004988	9,01E-08	3	Fxyd4
ENSMUSG00000042558	9,16E-08	3	Adprhl2
ENSMUSG00000031652	9,51E-08	3	N4bp1
ENSMUSG00000037408	1,02E-07	3	Cnnm4
ENSMUSG00000020482	1,05E-07	3	Ccdc117
ENSMUSG00000003031	1,06E-07	3	Cdkn1b
ENSMUSG00000065336	1,06E-07	3	Snora34
ENSMUSG00000097589	1,16E-07	3	Dleu2
ENSMUSG00000036894	1,23E-07	3	Rap2b
ENSMUSG00000055053	1,29E-07	3	Nfic
ENSMUSG00000032370	1,36E-07	3	Lactb
ENSMUSG00000112622	1,39E-07	3	Gm47164
ENSMUSG00000111314	1,43E-07	3	Hhex
ENSMUSG00000024986	1,43E-07	3	Hhex
ENSMUSG00000042390	1,47E-07	3	Gatad2b
ENSMUSG00000086859	1,48E-07	3	Snhg20
ENSMUSG00000026933	1,53E-07	3	Camsap1
ENSMUSG00000051515	1,78E-07	3	Fam181b
ENSMUSG00000061878	1,89E-07	3	Sphk1
ENSMUSG00000035310	1,92E-07	3	Lin54
ENSMUSG00000040857	1,96E-07	3	Erf
ENSMUSG00000101970	1,98E-07	3	1810026B05Rik
ENSMUSG00000022961	1,99E-07	3	Son
ENSMUSG00000045969	2,06E-07	3	Ing1
ENSMUSG00000028970	2,09E-07	3	Abcb1b
ENSMUSG00000022184	2,14E-07	3	Fbxo4
ENSMUSG00000096214	2,22E-07	3	Gm22634
ENSMUSG00000096206	2,22E-07	3	Gm22317
ENSMUSG00000095969	2,22E-07	3	Rnu1a1
ENSMUSG00000093815	2,22E-07	3	Gm26444
ENSMUSG00000094826	2,22E-07	3	Gm23804
ENSMUSG00000096659	2,22E-07	3	Gm25679
ENSMUSG00000096205	2,22E-07	3	Gm22068
ENSMUSG00000059970	2,38E-07	3	Hspa2
ENSMUSG00000097206	2,48E-07	3	Gm26699
ENSMUSG00000048921	2,48E-07	3	Zfp689
ENSMUSG00000040296	2,54E-07	3	Ddx58
ENSMUSG00000098494	2,56E-07	3	Gm27690
ENSMUSG00000113476	2,61E-07	3	Gm48309
ENSMUSG00000050708	2,89E-07	3	Ftl1
ENSMUSG00000050144	3,05E-07	3	Slc25a44
ENSMUSG00000034163	3,06E-07	3	Zfc3h1
ENSMUSG00000091956	3,12E-07	3	C2cd4b
ENSMUSG00000025417	3,15E-07	3	Pip4k2c
ENSMUSG00000040167	3,21E-07	3	Ikzf5
ENSMUSG00000051627	3,32E-07	3	Hist1h1e
ENSMUSG00000033430	3,43E-07	3	Terf2ip
ENSMUSG00000085331	3,62E-07	3	Gm11274
ENSMUSG00000026004	3,84E-07	3	Kansl1l
ENSMUSG00000069302	3,98E-07	3	Hist1h2ah
ENSMUSG00000038580	4,08E-07	3	Sct
ENSMUSG00000037652	4,23E-07	3	Phc3
ENSMUSG00000029714	4,29E-07	3	Gigyf1
ENSMUSG00000020893	4,49E-07	3	Per1
ENSMUSG00000071637	4,63E-07	3	Cebpd
ENSMUSG00000037857	4,66E-07	3	Nufip2
ENSMUSG00000071537	5,16E-07	3	Klrg2
ENSMUSG00000005371	5,52E-07	3	Fbxo11
ENSMUSG00000041096	5,63E-07	3	Tspyl2
ENSMUSG00000022749	5,64E-07	3	Tbc1d23
ENSMUSG00000101462	5,74E-07	3	Gm3052
ENSMUSG00000022280	5,78E-07	3	Rnf19a
ENSMUSG00000114369	5,87E-07	3	Gm41077
ENSMUSG00000030087	6,12E-07	3	Klf15
ENSMUSG00000020246	6,12E-07	3	Hcfc2
ENSMUSG00000028967	6,21E-07	3	Errfi1
ENSMUSG00000085148	6,43E-07	3	Mir22hg
ENSMUSG00000029378	6,61E-07	3	Mcub
ENSMUSG00000036931	6,89E-07	3	Nfkbid
ENSMUSG00000028385	7,24E-07	3	Snx30
ENSMUSG00000039810	7,53E-07	3	Zc3h10
ENSMUSG00000061024	7,79E-07	3	Rrs1
ENSMUSG00000010067	7,88E-07	3	Rassf1
ENSMUSG00000085334	7,90E-07	3	Gm12940
ENSMUSG00000087575	8,12E-07	3	Gm12976
ENSMUSG00000021149	8,31E-07	3	Gtpbp4
ENSMUSG00000027809	8,99E-07	3	Etfdh
ENSMUSG00000029385	9,27E-07	3	Ccng2
ENSMUSG00000048482	9,58E-07	3	Bdnf
ENSMUSG00000034430	9,60E-07	3	Zxdc
ENSMUSG00000003847	1,00E-06	3	Nfat5
ENSMUSG00000005968	1,01E-06	3	Tuft1
ENSMUSG00000105852	1,09E-06	3	Gm42890
ENSMUSG00000022999	1,13E-06	3	Lmbr1l
ENSMUSG00000091780	1,14E-06	3	Sco2
ENSMUSG00000031922	1,18E-06	3	Cep57
ENSMUSG00000046675	1,19E-06	3	Tmem251
ENSMUSG00000016534	1,24E-06	3	Lamp2
ENSMUSG00000018572	1,25E-06	3	Phf23
ENSMUSG00000028126	1,27E-06	3	Pip5k1a
ENSMUSG00000021133	1,34E-06	3	Susd6
ENSMUSG00000099632	1,35E-06	3	2900093K20Rik
ENSMUSG00000030095	1,40E-06	3	Tmem43
ENSMUSG00000049649	1,43E-06	3	Gpr3
ENSMUSG00000032540	1,52E-06	3	Abhd5
ENSMUSG00000038806	1,52E-06	3	Sde2
ENSMUSG00000018774	1,55E-06	3	Cd68
ENSMUSG00000103808	1,68E-06	3	Gm37060
ENSMUSG00000037262	1,69E-06	3	Kin
ENSMUSG00000101122	1,72E-06	3	Gm17971
ENSMUSG00000034855	1,73E-06	3	Cxcl10
ENSMUSG00000030545	1,77E-06	3	Pex11a
ENSMUSG00000109941	1,78E-06	3	Exosc6
ENSMUSG00000003051	1,80E-06	3	Elf3
ENSMUSG00000020894	1,82E-06	3	Vamp2
ENSMUSG00000006641	1,84E-06	3	Slc5a6
ENSMUSG00000031838	1,84E-06	3	Ifi30
ENSMUSG00000052031	1,86E-06	3	Tagap1
ENSMUSG00000042417	1,91E-06	3	Ccno
ENSMUSG00000028676	2,01E-06	3	Srsf10
ENSMUSG00000038095	2,04E-06	3	Sbno1
ENSMUSG00000034173	2,09E-06	3	Zbed5
ENSMUSG00000026425	2,15E-06	3	Srgap2
ENSMUSG00000021127	2,18E-06	3	Zfp36l1
ENSMUSG00000058773	2,18E-06	3	Hist1h1b
ENSMUSG00000073867	2,21E-06	3	AA474408
ENSMUSG00000026349	2,24E-06	3	Ccnt2
ENSMUSG00000109038	2,26E-06	3	Gm45120
ENSMUSG00000029512	2,26E-06	3	Ulk1
ENSMUSG00000042520	2,33E-06	3	Ubap2l
ENSMUSG00000054855	2,36E-06	3	Rnd1
ENSMUSG00000105112	2,45E-06	3	Gm42778
ENSMUSG00000022237	2,52E-06	3	Ankrd33b
ENSMUSG00000032425	2,54E-06	3	Zfp949
ENSMUSG00000069272	2,56E-06	3	Hist1h2ae
ENSMUSG00000040123	2,68E-06	3	Zmym5
ENSMUSG00000035021	2,85E-06	3	Baz1a
ENSMUSG00000045248	2,88E-06	3	Med26
ENSMUSG00000021668	2,90E-06	3	Polk
ENSMUSG00000038894	2,91E-06	3	Irs2
ENSMUSG00000094870	3,09E-06	3	Zfp131
ENSMUSG00000056501	3,14E-06	3	Cebpb
ENSMUSG00000022201	3,19E-06	3	Zfr
ENSMUSG00000037613	3,28E-06	3	Tnfrsf23
ENSMUSG00000097485	3,31E-06	3	Cdk2ap2
ENSMUSG00000024856	3,32E-06	3	Cdk2ap2
ENSMUSG00000079242	3,40E-06	3	C730034F03Rik
ENSMUSG00000106106	3,50E-06	3	CT010467.1
ENSMUSG00000026094	3,54E-06	3	Stk17b
ENSMUSG00000025225	3,60E-06	3	Nfkb2
ENSMUSG00000085241	3,69E-06	3	Snhg3
ENSMUSG00000071379	3,73E-06	3	Hpcal1
ENSMUSG00000086429	3,74E-06	3	Gt(ROSA)26Sor
ENSMUSG00000020647	3,79E-06	3	Ncoa1
ENSMUSG00000078317	3,89E-06	3	F8a
ENSMUSG00000093682	3,93E-06	3	Gm20681
ENSMUSG00000018189	3,93E-06	3	Uchl5
ENSMUSG00000115329	4,04E-06	3	AC108858.1
ENSMUSG00000025171	4,04E-06	3	Ubtd1
ENSMUSG00000040918	4,09E-06	3	Slc19a2
ENSMUSG00000007038	4,17E-06	3	Neu1
ENSMUSG00000018543	4,17E-06	3	1700001P01Rik
ENSMUSG00000067455	4,20E-06	3	Hist1h4j
ENSMUSG00000023861	4,24E-06	3	Mpc1
ENSMUSG00000000282	4,33E-06	3	Mnt
ENSMUSG00000042359	4,41E-06	3	Osbpl6
ENSMUSG00000037214	4,67E-06	3	Thap1
ENSMUSG00000098178	4,77E-06	3	Gm42418
ENSMUSG00000027365	4,79E-06	3	Trpm7
ENSMUSG00000039782	5,33E-06	3	Cpeb2
ENSMUSG00000002897	5,47E-06	3	Il17ra
ENSMUSG00000062116	5,47E-06	3	Zfp954
ENSMUSG00000053706	5,84E-06	3	B430305J03Rik
ENSMUSG00000113361	5,94E-06	3	AC152827.1
ENSMUSG00000025921	6,42E-06	3	Rdh10
ENSMUSG00000100210	6,70E-06	3	Hist1h3f
ENSMUSG00000039199	6,76E-06	3	Zdhhc1
ENSMUSG00000090086	6,90E-06	3	AI480526
ENSMUSG00000111712	6,95E-06	3	Gm39363
ENSMUSG00000036022	7,23E-06	3	Fam122b
ENSMUSG00000022965	7,37E-06	3	Ifngr2
ENSMUSG00000032609	7,44E-06	3	Klhdc8b
ENSMUSG00000039754	7,52E-06	3	Alkbh4
ENSMUSG00000091509	7,78E-06	3	Gm17066
ENSMUSG00000022361	7,91E-06	3	Zhx1
ENSMUSG00000026103	8,03E-06	3	Gls
ENSMUSG00000022617	8,16E-06	3	Chkb
ENSMUSG00000037594	8,25E-06	3	BC022687
ENSMUSG00000072762	9,04E-06	3	4930522L14Rik
ENSMUSG00000096780	9,36E-06	3	Tmem181b-ps
ENSMUSG00000034751	9,43E-06	3	Mast4
ENSMUSG00000043962	9,59E-06	3	Thrap3
ENSMUSG00000037747	9,59E-06	3	Phyhipl
ENSMUSG00000030313	1,01E-05	3	Dennd5b
ENSMUSG00000003872	1,04E-05	3	Lin7b
ENSMUSG00000106877	1,07E-05	3	Pygm
ENSMUSG00000032648	1,07E-05	3	Pygm
ENSMUSG00000022010	1,09E-05	3	Tsc22d1
ENSMUSG00000060093	1,10E-05	3	Hist1h4a
ENSMUSG00000026492	1,12E-05	3	Tfb2m
ENSMUSG00000025902	1,13E-05	3	Sox17
ENSMUSG00000069309	1,17E-05	3	Hist1h2an
ENSMUSG00000093388	1,17E-05	3	Gm22655
ENSMUSG00000110070	1,19E-05	3	Gm45619
ENSMUSG00000042997	1,20E-05	3	Nhlrc3
ENSMUSG00000030790	1,21E-05	3	Adm
ENSMUSG00000047604	1,22E-05	3	Frat2
ENSMUSG00000036330	1,29E-05	3	Slc18a1
ENSMUSG00000034647	1,31E-05	3	Ankrd12
ENSMUSG00000026958	1,32E-05	3	Dpp7
ENSMUSG00000096592	1,33E-05	3	Gm15801
ENSMUSG00000094388	1,33E-05	3	Gm8783
ENSMUSG00000021765	1,34E-05	3	Fst
ENSMUSG00000042472	1,46E-05	3	Zfp410
ENSMUSG00000035678	1,46E-05	3	Tnfsf9
ENSMUSG00000063820	1,48E-05	3	Arl9
ENSMUSG00000037188	1,53E-05	3	Grhl3
ENSMUSG00000037474	1,58E-05	3	Dtl
ENSMUSG00000027173	1,60E-05	3	Depdc7
ENSMUSG00000021392	1,62E-05	3	Nol8
ENSMUSG00000041935	1,63E-05	3	AW549877
ENSMUSG00000113311	1,65E-05	3	Gm47428
ENSMUSG00000080850	1,66E-05	3	Gm12439
ENSMUSG00000068854	1,74E-05	3	Hist2h2be
ENSMUSG00000038633	1,75E-05	3	Degs1
ENSMUSG00000085355	1,77E-05	3	3010003L21Rik
ENSMUSG00000029027	1,78E-05	3	Dffb
ENSMUSG00000055024	1,78E-05	3	Ep300
ENSMUSG00000030042	1,78E-05	3	Pole4
ENSMUSG00000052253	1,79E-05	3	Zfp622
ENSMUSG00000054823	1,82E-05	3	Nsd3
ENSMUSG00000075327	1,83E-05	3	Zbtb2
ENSMUSG00000025723	1,85E-05	3	Nmb
ENSMUSG00000101438	1,91E-05	3	Gm19412
ENSMUSG00000039701	1,91E-05	3	Usp53
ENSMUSG00000020777	1,92E-05	3	Acox1
ENSMUSG00000020063	1,97E-05	3	Sirt1
ENSMUSG00000040006	1,97E-05	3	Ginm1
ENSMUSG00000035530	1,97E-05	3	Eif1
ENSMUSG00000031144	2,02E-05	3	Syp
ENSMUSG00000031148	2,03E-05	3	Gpkow
ENSMUSG00000057101	2,08E-05	3	Zfp180
ENSMUSG00000026339	2,09E-05	3	Ccdc93
ENSMUSG00000067825	2,09E-05	3	Pex26
ENSMUSG00000039357	2,12E-05	3	Fut11
ENSMUSG00000022528	2,18E-05	3	Hes1
ENSMUSG00000086725	2,23E-05	3	A630052C17Rik
ENSMUSG00000032262	2,23E-05	3	Elovl4
ENSMUSG00000045098	2,23E-05	3	Kmt5b
ENSMUSG00000028668	2,32E-05	3	Eloa
ENSMUSG00000010830	2,51E-05	3	Kdelr3
ENSMUSG00000024176	2,52E-05	3	Sox8
ENSMUSG00000089762	2,54E-05	3	Ier5l
ENSMUSG00000056749	2,62E-05	3	Nfil3
ENSMUSG00000035614	2,64E-05	3	Togaram1
ENSMUSG00000075376	2,83E-05	3	Rc3h2
ENSMUSG00000024137	2,85E-05	3	E4f1
ENSMUSG00000073411	2,91E-05	3	H2-D1
ENSMUSG00000072898	3,25E-05	3	Gm10434
ENSMUSG00000039238	3,31E-05	3	Zfp750
ENSMUSG00000052566	3,33E-05	3	Hook2
ENSMUSG00000040302	3,40E-05	3	Rbm48
ENSMUSG00000009555	3,46E-05	3	Cdk9
ENSMUSG00000067215	3,53E-05	3	Usp51
ENSMUSG00000004267	3,65E-05	3	Eno2
ENSMUSG00000024423	3,75E-05	3	Impact
ENSMUSG00000045962	3,76E-05	3	Wnk1
ENSMUSG00000061615	3,76E-05	3	Hist1h2ab
ENSMUSG00000084453	3,77E-05	3	Gm24596
ENSMUSG00000032633	3,83E-05	3	Flcn
ENSMUSG00000061482	3,85E-05	3	Hist1h4d
ENSMUSG00000029426	3,93E-05	3	Scarb2
ENSMUSG00000026491	3,99E-05	3	Ahctf1
ENSMUSG00000071359	3,99E-05	3	Tbpl1
ENSMUSG00000031227	4,21E-05	3	Magee1
ENSMUSG00000032315	4,29E-05	3	Cyp1a1
ENSMUSG00000045045	4,53E-05	3	Lrfn4
ENSMUSG00000037664	4,57E-05	3	Cdkn1c
ENSMUSG00000022615	4,62E-05	3	Tymp
ENSMUSG00000110974	4,63E-05	3	Jund
ENSMUSG00000035299	4,63E-05	3	Mid1
ENSMUSG00000071076	4,63E-05	3	Jund
ENSMUSG00000036246	4,66E-05	3	Gmip
ENSMUSG00000040859	4,67E-05	3	Bsdc1
ENSMUSG00000040680	4,74E-05	3	Kremen2
ENSMUSG00000061331	4,79E-05	3	Gm17132
ENSMUSG00000106568	4,83E-05	3	Gm42814
ENSMUSG00000003752	4,89E-05	3	Itpkc
ENSMUSG00000093093	4,95E-05	3	Gm22642
ENSMUSG00000041180	5,02E-05	3	Hectd2
ENSMUSG00000021453	5,02E-05	3	Gadd45g
ENSMUSG00000059820	5,15E-05	3	AU019823
ENSMUSG00000042628	5,18E-05	3	Zfyve1
ENSMUSG00000069301	5,18E-05	3	Hist1h2ag
ENSMUSG00000110915	5,28E-05	3	Gm36198
ENSMUSG00000034297	5,37E-05	3	Med13
ENSMUSG00000001420	5,47E-05	3	Tmem79
ENSMUSG00000038370	5,55E-05	3	Pcp4l1
ENSMUSG00000069310	5,56E-05	3	Hist1h3c
ENSMUSG00000035248	5,60E-05	3	Zcchc6
ENSMUSG00000034765	5,74E-05	3	Dusp5
ENSMUSG00000030166	5,78E-05	3	Rad52
ENSMUSG00000018733	5,82E-05	3	Pex12
ENSMUSG00000098090	5,95E-05	3	2700099C18Rik
ENSMUSG00000114456	6,04E-05	3	Hist1h2bh
ENSMUSG00000055296	6,33E-05	3	Tmem245
ENSMUSG00000070167	6,39E-05	3	Snora57
ENSMUSG00000025616	6,44E-05	3	Usp16
ENSMUSG00000001034	6,50E-05	3	Mapk7
ENSMUSG00000024907	6,74E-05	3	Gal
ENSMUSG00000021552	7,08E-05	3	Gkap1
ENSMUSG00000009772	7,17E-05	3	Nuak2
ENSMUSG00000025529	7,33E-05	3	Zfp711
ENSMUSG00000031917	7,45E-05	3	Nip7
ENSMUSG00000037126	7,54E-05	3	Psd
ENSMUSG00000037526	7,54E-05	3	Atg14
ENSMUSG00000024807	7,55E-05	3	Syvn1
ENSMUSG00000007379	7,60E-05	3	Dennd2c
ENSMUSG00000040432	7,62E-05	3	Ltb4r2
ENSMUSG00000022973	7,89E-05	3	Synj1
ENSMUSG00000030126	8,17E-05	3	Tmcc1
ENSMUSG00000032727	8,25E-05	3	Mier3
ENSMUSG00000069919	8,37E-05	3	Hba-a1
ENSMUSG00000020715	8,78E-05	3	Ern1
ENSMUSG00000037580	9,00E-05	3	Gch1
ENSMUSG00000026831	9,14E-05	3	1700007K13Rik
ENSMUSG00000087403	9,30E-05	3	Kantr
ENSMUSG00000071478	9,39E-05	3	Hist1h2ad
ENSMUSG00000113200	9,41E-05	3	Gm48632
ENSMUSG00000028539	9,43E-05	3	Artn
ENSMUSG00000039910	9,48E-05	3	Cited2
ENSMUSG00000035901	9,63E-05	3	Dennd5a
ENSMUSG00000028580	9,69E-05	3	Pum1
ENSMUSG00000106966	9,72E-05	3	Pum1
ENSMUSG00000030557	9,85E-05	3	Mef2a
ENSMUSG00000022362	9,88E-05	3	Gm29394
ENSMUSG00000033319	0,000104467	3	Fem1c
ENSMUSG00000027007	0,000107755	3	Ssfa2
ENSMUSG00000094777	0,000108589	3	Hist1h2ap
ENSMUSG00000038902	0,000109066	3	Pogz
ENSMUSG00000047804	0,000109295	3	Akap10
ENSMUSG00000025283	0,000109486	3	Sat1
ENSMUSG00000016239	0,000111007	3	Lonrf3
ENSMUSG00000098024	0,00011148	3	Gm27003
ENSMUSG00000021189	0,000111502	3	Atxn3
ENSMUSG00000026568	0,00011253	3	Mpc2
ENSMUSG00000036779	0,00011331	3	Papd5
ENSMUSG00000039478	0,00011518	3	Micu3
ENSMUSG00000019194	0,000115232	3	Scn1b
ENSMUSG00000042712	0,000117808	3	Tceal9
ENSMUSG00000005615	0,000119123	3	Pcyt1a
ENSMUSG00000061991	0,000125113	3	Hist1h2af
ENSMUSG00000026064	0,000125742	3	Ptp4a1
ENSMUSG00000038784	0,000126226	3	Cnot4
ENSMUSG00000020183	0,000129393	3	Cpm
ENSMUSG00000021770	0,000132494	3	Samd8
ENSMUSG00000056055	0,000132571	3	Sag
ENSMUSG00000060708	0,000132587	3	Bloc1s4
ENSMUSG00000036333	0,000132827	3	Kidins220
ENSMUSG00000025201	0,00013395	3	Bloc1s2-ps
ENSMUSG00000035569	0,000135429	3	Ankrd11
ENSMUSG00000069274	0,000135511	3	Hist1h4f
ENSMUSG00000027706	0,000136634	3	Sec62
ENSMUSG00000054381	0,000137323	3	Zfp747
ENSMUSG00000074405	0,000138206	3	Zfp865
ENSMUSG00000031010	0,000142823	3	Usp9x
ENSMUSG00000104806	0,000143538	3	Gm42566
ENSMUSG00000029823	0,000144281	3	Luc7l2
ENSMUSG00000026317	0,000144323	3	Cln8
ENSMUSG00000034394	0,000144507	3	Lif
ENSMUSG00000019256	0,000144742	3	Ahr
ENSMUSG00000064918	0,000144949	3	Gm22571
ENSMUSG00000024240	0,000145089	3	Epc1
ENSMUSG00000035356	0,000146975	3	Nfkbiz
ENSMUSG00000066441	0,000146991	3	Rdh11
ENSMUSG00000061232	0,000148849	3	H2-K1
ENSMUSG00000037210	0,000149399	3	Fam193a
ENSMUSG00000064945	0,000149404	3	Rny3
ENSMUSG00000093769	0,00015043	3	Hist2h3c1
ENSMUSG00000045411	0,000151226	3	2410002F23Rik
ENSMUSG00000000732	0,000151963	3	Icosl
ENSMUSG00000023952	0,000153589	3	Gtpbp2
ENSMUSG00000038175	0,000154381	3	Mylip
ENSMUSG00000097815	0,000154447	3	Gm26809
ENSMUSG00000006445	0,000154473	3	Epha2
ENSMUSG00000038126	0,000159359	3	Mphosph9
ENSMUSG00000032217	0,000159365	3	Rnf111
ENSMUSG00000025351	0,000159654	3	Cd63
ENSMUSG00000045730	0,000160147	3	Adrb2
ENSMUSG00000011960	0,000161028	3	Ccnt1
ENSMUSG00000096917	0,000167123	3	2500002B13Rik
ENSMUSG00000096856	0,000167307	3	Gm10778
ENSMUSG00000033545	0,000167748	3	Znrf1
ENSMUSG00000004040	0,000168506	3	Stat3
ENSMUSG00000054252	0,000170171	3	Fgfr3
ENSMUSG00000041341	0,000181303	3	Atg2b
ENSMUSG00000039903	0,000182	3	Eva1c
ENSMUSG00000039646	0,000182802	3	Vasn
ENSMUSG00000031538	0,000186885	3	Plat
ENSMUSG00000064602	0,00018914	3	Snora41
ENSMUSG00000025366	0,000190635	3	Esyt1
ENSMUSG00000100017	0,000192273	3	2410022M11Rik
ENSMUSG00000032449	0,000192443	3	Slc25a36
ENSMUSG00000042549	0,00019502	3	Map2k3os
ENSMUSG00000023932	0,00019542	3	Cdc5l
ENSMUSG00000084497	0,000196338	3	Gm22107
ENSMUSG00000030522	0,000201355	3	Mtmr10
ENSMUSG00000062101	0,00020394	3	Zfp119b
ENSMUSG00000085166	0,000204187	3	Gm15522
ENSMUSG00000026475	0,000204264	3	Rgs16
ENSMUSG00000035329	0,000206143	3	Fbxo33
ENSMUSG00000070520	0,000206945	3	Nsmce3
ENSMUSG00000029328	0,000208122	3	Hnrnpdl
ENSMUSG00000047227	0,000215178	3	Gm527
ENSMUSG00000063652	0,000221168	3	Slc22a21
ENSMUSG00000060733	0,000222484	3	Ipmk
ENSMUSG00000028821	0,000223726	3	Syf2
ENSMUSG00000109511	0,000224031	3	Nup62
ENSMUSG00000026074	0,000227309	3	Map4k4
ENSMUSG00000066278	0,000228501	3	Vps37b
ENSMUSG00000086324	0,000234678	3	Gm15564
ENSMUSG00000035529	0,000236005	3	Prdm4
ENSMUSG00000064337	0,000238081	3	mt-Rnr1
ENSMUSG00000037965	0,000247336	3	Zc3h7a
ENSMUSG00000068917	0,00024778	3	Clk2
ENSMUSG00000049658	0,000249741	3	Bdp1
ENSMUSG00000029127	0,000253709	3	Zbtb49
ENSMUSG00000013928	0,000257534	3	Thap8
ENSMUSG00000042377	0,000263131	3	Fam83g
ENSMUSG00000029518	0,000269987	3	Rab35
ENSMUSG00000091383	0,000279651	3	Hist1h2al
ENSMUSG00000000486	0,000284926	3	Sep 01
ENSMUSG00000027936	0,000288239	3	Crtc2
ENSMUSG00000064612	0,000289027	3	Gm26457
ENSMUSG00000021902	0,00028909	3	Phf7
ENSMUSG00000105044	0,000289421	3	Gm10416
ENSMUSG00000041915	0,000292306	3	Ammecr1l
ENSMUSG00000024922	0,000292341	3	Ovol1
ENSMUSG00000002799	0,000293206	3	Jag2
ENSMUSG00000043843	0,000294339	3	Tmem145
ENSMUSG00000026879	0,000296267	3	Gsn
ENSMUSG00000003581	0,000298494	3	Rnf215
ENSMUSG00000032010	0,00029931	3	Usp2
ENSMUSG00000026781	0,00030519	3	Acbd5
ENSMUSG00000003119	0,000314241	3	Cdk12
ENSMUSG00000019841	0,00031458	3	Rev3l
ENSMUSG00000026049	0,000322069	3	Tex30
ENSMUSG00000104246	0,00032285	3	AL593853.3
ENSMUSG00000087373	0,00032285	3	Gm15892
ENSMUSG00000036564	0,000329153	3	Ndrg4
ENSMUSG00000026826	0,000331422	3	Nr4a2
ENSMUSG00000026889	0,000353348	3	Rbm18
ENSMUSG00000094655	0,000354408	3	Gm25360
ENSMUSG00000038056	0,000360052	3	Kmt2c
ENSMUSG00000013160	0,0003618	3	Atp6v0d1
ENSMUSG00000080999	0,000364557	3	Gm11336
ENSMUSG00000112392	0,000365246	3	Gm35240
ENSMUSG00000016619	0,000365344	3	Nup50
ENSMUSG00000024431	0,000380772	3	Nr3c1
ENSMUSG00000094076	0,00038606	3	Gm4767
ENSMUSG00000024491	0,000386765	3	Rbm27
ENSMUSG00000055632	0,000387196	3	Hmcn2
ENSMUSG00000017707	0,00038757	3	Serinc3
ENSMUSG00000077167	0,00039305	3	Gm24119
ENSMUSG00000105827	0,000397582	3	Hist2h2bb
ENSMUSG00000037674	0,000400629	3	Rfx7
ENSMUSG00000052707	0,000402336	3	Tnrc6a
ENSMUSG00000104413	0,000403131	3	Gm37065
ENSMUSG00000089809	0,000411647	3	Rasgef1b
ENSMUSG00000069268	0,000417051	3	Hist1h2bf
ENSMUSG00000091811	0,000418619	3	Inafm1
ENSMUSG00000007783	0,000419986	3	Cpt1c
ENSMUSG00000052917	0,000421428	3	Senp7
ENSMUSG00000093249	0,000424361	3	Gm24576
ENSMUSG00000029026	0,000426204	3	Trp73
ENSMUSG00000045176	0,000435201	3	Borcs6
ENSMUSG00000026753	0,00043885	3	Ppp6c
ENSMUSG00000030134	0,000446199	3	Rasgef1a
ENSMUSG00000024163	0,000449316	3	Mapk8ip3
ENSMUSG00000042111	0,000451965	3	Ccdc115
ENSMUSG00000018567	0,000456999	3	Gabarap
ENSMUSG00000050555	0,000463706	3	Hyls1
ENSMUSG00000034120	0,000467987	3	Srsf2
ENSMUSG00000020770	0,000471425	3	Unk
ENSMUSG00000025139	0,000478999	3	Tollip
ENSMUSG00000032525	0,000479305	3	Nktr
ENSMUSG00000105361	0,00048897	3	AY036118
ENSMUSG00000003123	0,000497141	3	Lipe
ENSMUSG00000033106	0,000510401	3	Slc7a6os
ENSMUSG00000037730	0,000512252	3	Mynn
ENSMUSG00000039236	0,000523429	3	Isg20
ENSMUSG00000039633	0,000529675	3	Lonrf1
ENSMUSG00000086714	0,000531136	3	0610009E02Rik
ENSMUSG00000036636	0,000536762	3	Clcn7
ENSMUSG00000042331	0,000538103	3	Specc1
ENSMUSG00000070047	0,000541654	3	Fat1
ENSMUSG00000001630	0,000543973	3	Stk38l
ENSMUSG00000093314	0,000544638	3	Mir5136
ENSMUSG00000063406	0,000554594	3	Tmed5
ENSMUSG00000028158	0,000576788	3	Mttp
ENSMUSG00000023025	0,000579937	3	Larp4
ENSMUSG00000020802	0,000585814	3	Ube2o
ENSMUSG00000021835	0,000604099	3	Bmp4
ENSMUSG00000035047	0,000606935	3	Kri1
ENSMUSG00000064853	0,000610782	3	Gm23442
ENSMUSG00000037868	0,000611803	3	Egr2
ENSMUSG00000112237	0,000613023	3	AC153911.1
ENSMUSG00000095943	0,000614099	3	Gm25197
ENSMUSG00000010307	0,000621433	3	Tmem86a
ENSMUSG00000027346	0,000641229	3	Gpcpd1
ENSMUSG00000094472	0,000641494	3	Gm21897
ENSMUSG00000021938	0,000642986	3	Pspc1
ENSMUSG00000092190	0,000646327	3	Gm20470
ENSMUSG00000038037	0,000660593	3	Socs1
ENSMUSG00000103672	0,000678195	3	Gm37621
ENSMUSG00000023852	0,000682588	3	Chd1
ENSMUSG00000044150	0,000686386	3	Bclaf3
ENSMUSG00000069266	0,000689561	3	Hist1h4b
ENSMUSG00000039568	0,000692552	3	Ubald1
ENSMUSG00000048429	0,000697017	3	Timm29
ENSMUSG00000041961	0,000697182	3	Znrf3
ENSMUSG00000065287	0,000701919	3	Gm24451
ENSMUSG00000018476	0,000708071	3	Kdm6b
ENSMUSG00000115783	0,000709745	3	AC161763.1
ENSMUSG00000067787	0,000710666	3	Blcap
ENSMUSG00000059486	0,000713672	3	Kbtbd2
ENSMUSG00000051306	0,000714021	3	Usp42
ENSMUSG00000061410	0,000714974	3	Zcchc14
ENSMUSG00000045576	0,000720798	3	St7l
ENSMUSG00000027569	0,000721641	3	Mrgbp
ENSMUSG00000033434	0,000729074	3	Gtpbp6
ENSMUSG00000027465	0,000755261	3	Tbc1d20
ENSMUSG00000024270	0,000763191	3	Slc39a6
ENSMUSG00000027079	0,00076626	3	Clp1
ENSMUSG00000094437	0,000770019	3	Gm9830
ENSMUSG00000031728	0,000775643	3	Zfp821
ENSMUSG00000004951	0,000781685	3	Hspb1
ENSMUSG00000022141	0,000796469	3	Nipbl
ENSMUSG00000090101	0,000831866	3	Snhg9
ENSMUSG00000027845	0,000833172	3	Dclre1b
ENSMUSG00000004791	0,000834325	3	Pgf
ENSMUSG00000063550	0,000846752	3	Nup98
ENSMUSG00000029238	0,000853565	3	Clock
ENSMUSG00000059273	0,000856294	3	Zc3h4
ENSMUSG00000019979	0,000883597	3	Apaf1
ENSMUSG00000060096	0,000889019	3	Amd-ps3
ENSMUSG00000082062	0,000889324	3	Ftl2
ENSMUSG00000106672	0,000889324	3	Ip6k2
ENSMUSG00000032599	0,000889532	3	Ip6k2
ENSMUSG00000072944	0,000891223	3	Nup62cl
ENSMUSG00000100131	0,000898276	3	Gm28439
ENSMUSG00000074220	0,000909141	3	Zfp382
ENSMUSG00000091931	0,00090967	3	Gon7
ENSMUSG00000000915	0,000927086	3	Hip1r
ENSMUSG00000050310	0,000933378	3	Rictor
ENSMUSG00000029925	0,000940317	3	Tbxas1
ENSMUSG00000021113	0,000948217	3	Snapc1
ENSMUSG00000028106	0,000948893	3	Rprd2
ENSMUSG00000019132	0,000956731	3	BC005537
ENSMUSG00000105167	0,00096274	3	Snord43
ENSMUSG00000085793	0,000965404	3	Lin52
ENSMUSG00000098973	0,000979765	3	Mir6236
ENSMUSG00000018604	0,000986689	3	Tbx3
ENSMUSG00000024790	0,001001098	3	Sac3d1
ENSMUSG00000056962	0,001004394	3	Jmjd6
ENSMUSG00000000290	0,001009822	3	Itgb2
ENSMUSG00000000811	0,001021002	3	Txnrd3
ENSMUSG00000055116	0,001031895	3	Arntl
ENSMUSG00000024912	0,001039342	3	Fosl1
ENSMUSG00000083200	0,001048001	3	Gm15066
ENSMUSG00000085385	0,001060252	3	Snhg17
ENSMUSG00000026319	0,001067355	3	2310035C23Rik
ENSMUSG00000025066	0,001090901	3	Sfr1
ENSMUSG00000056211	0,001104758	3	R3hdm1
ENSMUSG00000041012	0,001115335	3	Cmtm8
ENSMUSG00000090952	0,001117082	3	Gm17251
ENSMUSG00000020185	0,001126671	3	E2f7
ENSMUSG00000021557	0,001133188	3	Agtpbp1
ENSMUSG00000059474	0,001162007	3	Mbtd1
ENSMUSG00000111452	0,001164286	3	Rcor3
ENSMUSG00000037395	0,001164553	3	Rcor3
ENSMUSG00000011884	0,001171628	3	Gltp
ENSMUSG00000019295	0,001176173	3	Tmem129
ENSMUSG00000029394	0,001186654	3	Cdk2ap1
ENSMUSG00000079260	0,00118826	3	Tmppe
ENSMUSG00000005958	0,001197665	3	Ephb3
ENSMUSG00000038664	0,001201484	3	Herc1
ENSMUSG00000027963	0,001201802	3	Extl2
ENSMUSG00000041308	0,001210021	3	Sntb2
ENSMUSG00000027519	0,001219113	3	Rab22a
ENSMUSG00000052144	0,001245944	3	Ppp4r2
ENSMUSG00000031697	0,001248049	3	Orc6
ENSMUSG00000095868	0,001297778	3	Gm23136
ENSMUSG00000090031	0,001297881	3	4732440D04Rik
ENSMUSG00000039461	0,001298617	3	Tcta
ENSMUSG00000020027	0,001299582	3	Socs2
ENSMUSG00000038538	0,001312065	3	Ubn2
ENSMUSG00000026426	0,001314526	3	Arl8a
ENSMUSG00000093203	0,001314982	3	Gm22411
ENSMUSG00000113749	0,001316596	3	Mrto4-ps1
ENSMUSG00000036989	0,00132635	3	Trim3
ENSMUSG00000031706	0,001331227	3	Rfx1
ENSMUSG00000020580	0,001340741	3	Rock2
ENSMUSG00000097296	0,001345259	3	Gm26532
ENSMUSG00000026024	0,001345718	3	Als2
ENSMUSG00000004934	0,001362334	3	Pias4
ENSMUSG00000105851	0,001369148	3	9130604C24Rik
ENSMUSG00000096988	0,001390074	3	A930029G22Rik
ENSMUSG00000032577	0,001391206	3	Mapkapk3
ENSMUSG00000054648	0,001395441	3	Zfp869
ENSMUSG00000047044	0,001398704	3	D030056L22Rik
ENSMUSG00000092354	0,001402051	3	Gm20548
ENSMUSG00000044950	0,001403271	3	Pwwp2a
ENSMUSG00000104675	0,001412656	3	Gm43689
ENSMUSG00000029726	0,001413147	3	Mepce
ENSMUSG00000020612	0,001413943	3	Prkar1a
ENSMUSG00000037999	0,001417418	3	Arap2
ENSMUSG00000035725	0,001455227	3	Prkx
ENSMUSG00000053574	0,001456228	3	4930563E22Rik
ENSMUSG00000042312	0,001501884	3	S100a13
ENSMUSG00000006134	0,001513562	3	Crkl
ENSMUSG00000052374	0,001549864	3	Actn2
ENSMUSG00000022911	0,001562207	3	Arl13b
ENSMUSG00000048874	0,001572329	3	Phf3
ENSMUSG00000021811	0,001601512	3	Dnajc9
ENSMUSG00000100975	0,001604528	3	Gm28875
ENSMUSG00000050890	0,001614742	3	Pdik1l
ENSMUSG00000027663	0,001614742	3	Zmat3
ENSMUSG00000036712	0,001616259	3	Cyld
ENSMUSG00000058542	0,001632708	3	Gm15590
ENSMUSG00000057335	0,001638779	3	Cep170
ENSMUSG00000030965	0,001657991	3	Abraxas2
ENSMUSG00000078554	0,001665982	3	Fam229a
ENSMUSG00000069895	0,001692266	3	Atxn1l
ENSMUSG00000054679	0,001718574	3	Srsf12
ENSMUSG00000037640	0,001727742	3	Zfp60
ENSMUSG00000034457	0,001729959	3	Eda2r
ENSMUSG00000114433	0,001743506	3	Gm48488
ENSMUSG00000026707	0,001764779	3	Nsun6
ENSMUSG00000047654	0,001793346	3	Tssk6
ENSMUSG00000022822	0,001805337	3	Abcc5
ENSMUSG00000006273	0,001815216	3	Atp6v1b2
ENSMUSG00000086920	0,001822644	3	Gm12207
ENSMUSG00000105133	0,001851273	3	Gm44320
ENSMUSG00000027905	0,001869567	3	Ddx20
ENSMUSG00000024403	0,00190098	3	Atp6v1g2
ENSMUSG00000031840	0,001911616	3	Rab3a
ENSMUSG00000074212	0,001924267	3	Dnajb14
ENSMUSG00000097074	0,001924387	3	4833428L15Rik
ENSMUSG00000093276	0,001926858	3	Gm26237
ENSMUSG00000027806	0,001983074	3	Tsc22d2
ENSMUSG00000029364	0,001992199	3	Wsb2
ENSMUSG00000052748	0,002012083	3	Swt1
ENSMUSG00000028039	0,002057604	3	Efna3
ENSMUSG00000022604	0,002071127	3	Cep97
ENSMUSG00000019897	0,002074123	3	Ccdc59
ENSMUSG00000097375	0,002085673	3	6720427I07Rik
ENSMUSG00000061411	0,002135948	3	Nol4l
ENSMUSG00000020330	0,002149922	3	Hmmr
ENSMUSG00000036990	0,002162397	3	Otud4
ENSMUSG00000028889	0,002163969	3	Yrdc
ENSMUSG00000065208	0,002183939	3	Gm24616
ENSMUSG00000032905	0,002188055	3	Atg12
ENSMUSG00000071341	0,00225414	3	Egr4
ENSMUSG00000048186	0,002258051	3	Bend7
ENSMUSG00000058508	0,002274032	3	Gm10042
ENSMUSG00000022507	0,002289626	3	1810013L24Rik
ENSMUSG00000042745	0,002304701	3	Id1
ENSMUSG00000045659	0,002314904	3	Plekha7
ENSMUSG00000032316	0,002317128	3	Clk3
ENSMUSG00000086665	0,002322858	3	Gm13067
ENSMUSG00000074211	0,002382609	3	Sdhaf1
ENSMUSG00000053581	0,002398873	3	Zfand2a
ENSMUSG00000002968	0,002403662	3	Med25
ENSMUSG00000024232	0,002409881	3	Bambi
ENSMUSG00000037933	0,002422475	3	Bicd2
ENSMUSG00000064514	0,002435118	3	Gm22455
ENSMUSG00000038187	0,002436265	3	Btbd10
ENSMUSG00000105201	0,002450723	3	Gm43362
ENSMUSG00000087938	0,002516471	3	Gm26049
ENSMUSG00000110790	0,002523295	3	Gm47079
ENSMUSG00000097055	0,002526028	3	Gm4419
ENSMUSG00000040177	0,002547034	3	2310057M21Rik
ENSMUSG00000032014	0,00254915	3	Oaf
ENSMUSG00000027164	0,00256891	3	Traf6
ENSMUSG00000020257	0,002571635	3	Wdr82
ENSMUSG00000024975	0,002611882	3	Pdcd4
ENSMUSG00000032479	0,002665578	3	Map4
ENSMUSG00000044763	0,002679895	3	Trmt10c
ENSMUSG00000070733	0,002679895	3	Fryl
ENSMUSG00000021963	0,002742886	3	Sap18
ENSMUSG00000031007	0,002749995	3	Atp6ap2
ENSMUSG00000020038	0,0028119	3	Cry1
ENSMUSG00000000308	0,002812597	3	Ckmt1
ENSMUSG00000110611	0,002815953	3	Gm20163
ENSMUSG00000054499	0,002823427	3	Dedd2
ENSMUSG00000064437	0,002841105	3	Snord49b
ENSMUSG00000041702	0,002845399	3	Btbd7
ENSMUSG00000104674	0,002855089	3	Gm42756
ENSMUSG00000039483	0,002868949	3	Asb6
ENSMUSG00000037905	0,002926321	3	Bri3bp
ENSMUSG00000090812	0,002940814	3	Samd15
ENSMUSG00000046591	0,00296987	3	Ticrr
ENSMUSG00000055943	0,002977357	3	Emc7
ENSMUSG00000005873	0,002994416	3	Reep5
ENSMUSG00000109929	0,002994423	3	Gm45268
ENSMUSG00000028636	0,003003515	3	Ppcs
ENSMUSG00000020137	0,003013008	3	Thap2
ENSMUSG00000069206	0,003029184	3	Zfp874a
ENSMUSG00000031107	0,003038669	3	Rbmx2
ENSMUSG00000057219	0,003062739	3	Armc7
ENSMUSG00000074024	0,00307033	3	4632427E13Rik
ENSMUSG00000024513	0,003085231	3	Mbd2
ENSMUSG00000085622	0,003112971	3	3110056K07Rik
ENSMUSG00000022360	0,003117837	3	Atad2
ENSMUSG00000028826	0,003124039	3	Tmem57
ENSMUSG00000037486	0,003169268	3	Asxl2
ENSMUSG00000110777	0,003178599	3	Ifi30
ENSMUSG00000108976	0,003203416	3	Gm29797
ENSMUSG00000040687	0,003239447	3	Madd
ENSMUSG00000028860	0,003246511	3	Sytl1
ENSMUSG00000015149	0,003263932	3	Sirt2
ENSMUSG00000021411	0,003348956	3	Pxdc1
ENSMUSG00000043415	0,003358919	3	Otud1
ENSMUSG00000031971	0,003362768	3	Ccsap
ENSMUSG00000001025	0,003387216	3	S100a6
ENSMUSG00000092593	0,003403649	3	Gm20492
ENSMUSG00000020716	0,003411862	3	Nf1
ENSMUSG00000049739	0,003421245	3	Zfp646
ENSMUSG00000086061	0,003426915	3	Gm13075
ENSMUSG00000026499	0,003438636	3	Acbd3
ENSMUSG00000020994	0,003452415	3	Pnn
ENSMUSG00000080712	0,003485128	3	Hist3h2bb-ps
ENSMUSG00000049339	0,003591505	3	Retreg2
ENSMUSG00000008200	0,0036254	3	Fnbp4
ENSMUSG00000026950	0,003694179	3	Neb
ENSMUSG00000035696	0,003717624	3	Rnf38
ENSMUSG00000027811	0,003747138	3	4930579G24Rik
ENSMUSG00000033949	0,003757348	3	Trim36
ENSMUSG00000070871	0,003781544	3	Ccnyl1
ENSMUSG00000022408	0,003826829	3	Fam83f
ENSMUSG00000007946	0,003881688	3	Phox2a
ENSMUSG00000033909	0,003898269	3	Usp36
ENSMUSG00000032594	0,003917333	3	Ip6k1
ENSMUSG00000087408	0,003949727	3	Cers1
ENSMUSG00000038705	0,003959104	3	Gmeb2
ENSMUSG00000039157	0,003982029	3	Fam102a
ENSMUSG00000055204	0,003989906	3	Ankrd17
ENSMUSG00000046991	0,004001664	3	Wdr27
ENSMUSG00000053470	0,004006002	3	Kdm3a
ENSMUSG00000022330	0,004056428	3	Osr2
ENSMUSG00000081058	0,004065779	3	Hist2h3c2
ENSMUSG00000046185	0,004081098	3	Zfp84
ENSMUSG00000104795	0,004090708	3	Gm42783
ENSMUSG00000090592	0,004093705	3	Gm17571
ENSMUSG00000040151	0,00409745	3	Hs2st1
ENSMUSG00000028630	0,004131381	3	Dyrk2
ENSMUSG00000090317	0,004131381	3	Gm17324
ENSMUSG00000018428	0,004164055	3	Akap1
ENSMUSG00000033943	0,00418657	3	Mga
ENSMUSG00000036052	0,004206862	3	Dnajb5
ENSMUSG00000096472	0,004242326	3	Cdkn2d
ENSMUSG00000038055	0,004296811	3	Dexi
ENSMUSG00000006262	0,004303149	3	Mob1b
ENSMUSG00000037855	0,00430856	3	Zfp365
ENSMUSG00000026819	0,004334846	3	Slc25a25
ENSMUSG00000088252	0,00440364	3	Snord13
ENSMUSG00000073802	0,004408816	3	Cdkn2b
ENSMUSG00000015134	0,004419563	3	Aldh1a3
ENSMUSG00000105127	0,004440213	3	Gm42470
ENSMUSG00000071648	0,00447374	3	Rom1
ENSMUSG00000042726	0,004492686	3	Trafd1
ENSMUSG00000102687	0,004499271	3	Gm37219
ENSMUSG00000074876	0,004503319	3	Spata5l1
ENSMUSG00000004591	0,004508545	3	Pkn2
ENSMUSG00000109420	0,004510095	3	Gm44702
ENSMUSG00000031532	0,004563149	3	Saraf
ENSMUSG00000038848	0,004605636	3	Ythdf1
ENSMUSG00000048027	0,004678243	3	Rgmb
ENSMUSG00000018983	0,004692876	3	E2f2
ENSMUSG00000108866	0,004703061	3	Gm35082
ENSMUSG00000065870	0,00471992	3	Rnu3a
ENSMUSG00000070074	0,004729576	3	Mir484
ENSMUSG00000110906	0,004764713	3	Arrdc2
ENSMUSG00000002910	0,004764713	3	Arrdc2
ENSMUSG00000024542	0,004851304	3	Cep192
ENSMUSG00000041777	0,004892786	3	Cir1
ENSMUSG00000065034	0,004906491	3	Gm22363
ENSMUSG00000064890	0,004906491	3	Gm22505
ENSMUSG00000080242	0,004954289	3	Gm15487
ENSMUSG00000041773	0,004973006	3	Enc1
ENSMUSG00000042750	0,00497322	3	Bex2
ENSMUSG00000063632	0,005059853	3	Sox11
ENSMUSG00000093409	0,005126365	3	Gm25193
ENSMUSG00000037270	0,005163643	3	4932438A13Rik
ENSMUSG00000076441	0,005184619	3	Ass1
ENSMUSG00000061175	0,005186134	3	Fnip2
ENSMUSG00000088948	0,005257905	3	Gm23262
ENSMUSG00000039048	0,005274691	3	Foxred1
ENSMUSG00000028291	0,005304679	3	Akirin2
ENSMUSG00000006599	0,005307444	3	Gtf2h1
ENSMUSG00000027076	0,005309287	3	Timm10
ENSMUSG00000098546	0,00536066	3	AL593853.1
ENSMUSG00000018377	0,005362154	3	Vezf1
ENSMUSG00000055239	0,005423369	3	Kcmf1
ENSMUSG00000020282	0,005474947	3	Rhbdf1
ENSMUSG00000092657	0,005534677	3	Gm25240
ENSMUSG00000031530	0,005746727	3	Dusp4
ENSMUSG00000021431	0,0057774	3	Snrnp48
ENSMUSG00000029290	0,005794536	3	Zfp326
ENSMUSG00000096838	0,005830081	3	Gm26232
ENSMUSG00000065773	0,005830081	3	Rnu1b6
ENSMUSG00000095701	0,005830081	3	Gm24830
ENSMUSG00000026977	0,00587919	3	Mar 07
ENSMUSG00000104762	0,005894461	3	Gm44308
ENSMUSG00000027583	0,005898477	3	Zbtb46
ENSMUSG00000050721	0,005977551	3	Plekho2
ENSMUSG00000021096	0,005977551	3	Ppm1a
ENSMUSG00000064856	0,005977551	3	Gm23444
ENSMUSG00000094050	0,005977551	3	Gm23472
ENSMUSG00000070972	0,006044526	3	Dnajc25
ENSMUSG00000064336	0,006049501	3	mt-Tf
ENSMUSG00000032745	0,006078066	3	Gpbp1
ENSMUSG00000038773	0,006081159	3	Kdm3b
ENSMUSG00000048490	0,0060998	3	Nrip1
ENSMUSG00000025762	0,006121512	3	Larp1b
ENSMUSG00000100084	0,006125351	3	2310068J16Rik
ENSMUSG00000041846	0,006135493	3	Ppp4r3a
ENSMUSG00000027387	0,006154748	3	Zc3h8
ENSMUSG00000022893	0,006174878	3	Adamts1
ENSMUSG00000064141	0,006250225	3	Zfp69
ENSMUSG00000005125	0,006278341	3	Ndrg1
ENSMUSG00000053641	0,006310461	3	Dennd4a
ENSMUSG00000093040	0,006360661	3	Gm26141
ENSMUSG00000025049	0,006393662	3	Taf5
ENSMUSG00000054191	0,006519444	3	Klf1
ENSMUSG00000024778	0,006573271	3	Fas
ENSMUSG00000033004	0,006590087	3	Mycbp2
ENSMUSG00000042198	0,006664508	3	Chchd7
ENSMUSG00000026409	0,006892774	3	Pfkfb2
ENSMUSG00000024695	0,006892774	3	Zfp91
ENSMUSG00000034349	0,006920952	3	Smc4
ENSMUSG00000110433	0,006945593	3	Gm45820
ENSMUSG00000028284	0,006980336	3	Map3k7
ENSMUSG00000038393	0,006983865	3	Txnip
ENSMUSG00000033705	0,007066564	3	Stard9
ENSMUSG00000042202	0,007074778	3	Slc35e2
ENSMUSG00000035382	0,00719323	3	Pcsk7
ENSMUSG00000092759	0,007202765	3	Gm25025
ENSMUSG00000037957	0,007278205	3	Wdr20
ENSMUSG00000104986	0,007327504	3	1600023N17Rik
ENSMUSG00000037447	0,007339592	3	Arid5a
ENSMUSG00000037795	0,007377205	3	N4bp2
ENSMUSG00000085741	0,007485356	3	5430405H02Rik
ENSMUSG00000020745	0,007504866	3	Pafah1b1
ENSMUSG00000027304	0,007508899	3	Rtf1
ENSMUSG00000020680	0,007509654	3	Taf15
ENSMUSG00000023391	0,007611677	3	Dlx2
ENSMUSG00000055128	0,007651463	3	Cgrrf1
ENSMUSG00000018001	0,007674076	3	Cyth3
ENSMUSG00000009292	0,007675992	3	Trpm2
ENSMUSG00000037234	0,007739645	3	Hook3
ENSMUSG00000031485	0,007750158	3	Plpbp
ENSMUSG00000032244	0,00775335	3	Fem1b
ENSMUSG00000098690	0,007762158	3	Gm27316
ENSMUSG00000020773	0,007777908	3	Trim47
ENSMUSG00000098823	0,007824742	3	Mir8111
ENSMUSG00000115420	0,007949181	3	AL732506.1
ENSMUSG00000030655	0,008049924	3	Smg1
ENSMUSG00000065852	0,008072169	3	Gm22353
ENSMUSG00000074794	0,008113396	3	Arrdc3
ENSMUSG00000025612	0,00820275	3	Bach1
ENSMUSG00000098120	0,008232247	3	Gm5914
ENSMUSG00000064844	0,008263668	3	Gm26202
ENSMUSG00000096718	0,008279165	3	Zfp781
ENSMUSG00000092760	0,008279809	3	Gm23365
ENSMUSG00000022897	0,008295653	3	Dyrk1a
ENSMUSG00000042873	0,008303825	3	Lhfpl4
ENSMUSG00000033502	0,008317463	3	Cdc14a
ENSMUSG00000085873	0,008393115	3	Ttc39aos1
ENSMUSG00000036120	0,008404371	3	Rfxank
ENSMUSG00000001419	0,008443358	3	Mef2d
ENSMUSG00000097099	0,008462412	3	Gm9917
ENSMUSG00000029992	0,008472186	3	Gfpt1
ENSMUSG00000079173	0,008482132	3	Zan
ENSMUSG00000038002	0,008495894	3	Cramp1l
ENSMUSG00000107521	0,008516504	3	Gm43994
ENSMUSG00000026596	0,008545799	3	Abl2
ENSMUSG00000092718	0,008576157	3	Gm22860
ENSMUSG00000020149	0,008579895	3	Rab1
ENSMUSG00000021754	0,008597366	3	Map3k1
ENSMUSG00000092923	0,008618856	3	Gm24561
ENSMUSG00000075227	0,008691269	3	Znhit2
ENSMUSG00000030583	0,008794053	3	Sipa1l3
ENSMUSG00000097163	0,008806361	3	BC051077
ENSMUSG00000115053	0,008809683	3	AC165106.2
ENSMUSG00000109772	0,008814078	3	Gm39132
ENSMUSG00000064427	0,008896193	3	Gm22748
ENSMUSG00000088088	0,008917652	3	Rmrp
ENSMUSG00000018796	0,008921626	3	Acsl1
ENSMUSG00000044982	0,009022432	3	Sft2d3
ENSMUSG00000029410	0,009094994	3	Ppef2
ENSMUSG00000026283	0,009205223	3	Ing5
ENSMUSG00000098318	0,009238886	3	Lockd
ENSMUSG00000067627	0,009276125	3	Gm10217
ENSMUSG00000086370	0,009289757	3	Ftx
ENSMUSG00000033726	0,009324946	3	Emx1
ENSMUSG00000060152	0,009329243	3	Pop5
ENSMUSG00000062421	0,009352702	3	Arf2
ENSMUSG00000065701	0,009403285	3	Rny1
ENSMUSG00000096243	0,009482966	3	Gm24265
ENSMUSG00000036833	0,009533349	3	Pnpla7
ENSMUSG00000019851	0,009550268	3	Perp
ENSMUSG00000019970	0,009614217	3	Sgk1
ENSMUSG00000059436	0,009702394	3	Max
ENSMUSG00000024002	0,00976325	3	Brd4
ENSMUSG00000037349	0,009848572	3	Nudt22
ENSMUSG00000004562	0,009849585	3	Arhgef40
ENSMUSG00000028955	0,009862708	3	Vamp3
ENSMUSG00000106190	0,009880391	3	Gm20768
ENSMUSG00000024784	0,009890711	3	Gpha2
ENSMUSG00000107297	0,009890711	3	Gpha2
ENSMUSG00000048707	0,00989921	3	Tprn
ENSMUSG00000098343	0,009924804	3	Mir6240
ENSMUSG00000027309	0,009951059	3	4930402H24Rik
ENSMUSG00000050565	0,009951586	3	Tor1aip2
